# circVDJ-seq for T cell clonotype detection in single-cell and spatial multi-omics

**DOI:** 10.1101/2025.09.16.675546

**Authors:** Izabela Plumbom, Benedikt Obermayer, Raphael Raspe, Anna Pascual-Reguant, Ilan Theurillat, Tancredi Massimo Pentimalli, Yu-Hsin Hsieh, Marine Gil, Carola Dietrich, Michaela Seeger-Zografakis, Claudia Quedenau, Jeannine Wilde, Caroline Braeuning, Cornelius Fischer, Markus Schuelke, Volkhard Seitz, Leif S. Ludwig, Angelika Eggert, Nikolaus Rajewsky, Tatiana Borodina, Dieter Beule, Janine Altmueller, Helena Radbruch, Anja Erika Hauser, Thomas Conrad

## Abstract

Monitoring T cell repertoires in human tissues provides important insights into immune response mechanisms in cancer, infectious diseases, and autoimmunity. However, retrieving VDJ information from single-cell and spatial transcriptomics workflows with 3’-barcoding of cDNA remains resource-intensive or requires specialized sequencing equipment. Here, we introduce circVDJ-seq for simplified and cost-efficient T cell receptor (TCR) profiling from 3’-directed workflows like single-cell or single-nucleus RNA sequencing, ATAC+RNA multi-omics, and spatial transcriptomics. Application of circVDJ-seq to freshly resected neuroblastomas and postmortem lymph nodes affected by pneumonia or COVID-19 reveals distinct immune microenvironments and T cell clonality patterns, highlighting broad utility across diverse clinical contexts.
