## Supplementary Tables for "circVDJ-seq for T cell clonotype detection in single-cell and spatial multi-omics"

### Sheet: Table S1
Patient ID	Age	Sex	PMI [h]	Disease Duration	time at ICU	SARS-CoV2 ante mortem	Cause of death I a (patho)	COVID-19 as part of main cause of death	analyzed organ
control 2	55-59	M	36	8 weeks	1 week	no	Lung artery embolism	no	Lymphnode
acute 2	90 - 94	M	22	2 weeks	less than one week	yes	Pneumonia	no	Lymphnode
chronic 1	60-64	M	10	3 weeks	two weeks	yes	Heart failure	yes	Lymphnode
chronic 5	60 - 64	M	8	4 weeks	no ICU	yes	multi organ failure	no	lung
prolonged 5	70-74	M	3	11 weeks	10 weeks	yes	multi organ failure	yes	Lymphnode
		Sex	Key Driver Mutations	Stage	Grade
CRC	unkown	M	BRAFV600E, TP53S90fs, AXIN2LOH, PI4KAA1198T	T1N0	G2
	Age	Sex
Healthy PBMCs	35-40	M
	Age	Sex	NB stage
NB-HR	0-5	M	IV
NB-LR	0-5	M	Ivs

### Sheet: Table S2
Oligo name	Sequence (5’ -> 3’)	Comment	Manufacturer
TCRGOT_1	GAGCAAGTATGTACCGTTCCAAGCAGTGGTATCAACGCAGAG		IDT
TCRGOT_2	GGAACGGTACATACTTGCTCCTACACGACGCTCTTCCGATCT		IDT
TRAC_3UTR_1	GTCTGGGCGTGTTGTATGTC		IDT
TRAC_3UTR_2	GTGTTGTATGTCCTGCTGCC		IDT
TRBC1_3UTR	CACACTCACGGCTGAAATCT		IDT
TRBC2_3UTR	CCCTGAAGATTGAGCTCCCA		IDT
HTCR_o_alpha	TGAAGGCGTTTGCACATGCA		IDT
HTCR_o_beta	TCAGGCAGTATCTGGAGTCATTGAG		IDT
HTCR_i_alpha	AGTCTCTCAGCTGGTACACG		IDT
HTCR_i_beta	TCTGATGGCTCAAACACAGC		IDT
P5_SI_TT	AATGATACGGCGACCACCGAGATCTACAC NNNNNNNNNN GTGACTGGAGTTCAGACGTG*T		IDT
P5_SI-TT-A1	AATGATACGGCGACCACCGAGATCTACAC GTAACATGCG GTGACTGGAGTTCAGACGTG*T		IDT
P5_SI-TT-A2	AATGATACGGCGACCACCGAGATCTACAC GTGGATCAAA GTGACTGGAGTTCAGACGTG*T		IDT
P5_SI-TT-A3	AATGATACGGCGACCACCGAGATCTACAC CACTACGAAA GTGACTGGAGTTCAGACGTG*T		IDT
P5_SI-TT-A4	AATGATACGGCGACCACCGAGATCTACAC CTCTAGCGAG GTGACTGGAGTTCAGACGTG*T		IDT
P5_SI-TT-A5	AATGATACGGCGACCACCGAGATCTACAC GTAGCCCTGT GTGACTGGAGTTCAGACGTG*T		IDT
P5_SI-TT-A6	AATGATACGGCGACCACCGAGATCTACAC TAACGCGTGA GTGACTGGAGTTCAGACGTG*T		IDT
P5_SI-TT-A7	AATGATACGGCGACCACCGAGATCTACAC TCCCAAGGGT GTGACTGGAGTTCAGACGTG*T		IDT
P5_SI-TT-A8	AATGATACGGCGACCACCGAGATCTACAC CGAAGTATAC GTGACTGGAGTTCAGACGTG*T		IDT
P5_SI-TT-A9	AATGATACGGCGACCACCGAGATCTACAC AAGTGGAGAG GTGACTGGAGTTCAGACGTG*T		IDT
P5_SI-TT-A10	AATGATACGGCGACCACCGAGATCTACAC CGTGACATGC GTGACTGGAGTTCAGACGTG*T		IDT
P7_TRAC_3UTR_f3_i7	CAAGCAGAAGACGGCATACGAGATCTGAGTCAGTAGCGNNNNNNNNNNGTATGTCCTGCTGCCGATGC*C		IDT
P7_TRBC1_3UTR_f_i7	CAAGCAGAAGACGGCATACGAGATCTGAGTCAGTAGCGNNNNNNNNNNACGGCTGAAATCTCCCTAACCCA*G		IDT
P7_TRBC2_3UTR_f_i7	CAAGCAGAAGACGGCATACGAGATCTGAGTCAGTAGCGNNNNNNNNNNGATTGAGCTCCCAACCCCCAA*G		IDT
P7_TRAC_3UTR_f3_i7_A1	CAAGCAGAAGACGGCATACGAGATCTGAGTCAGTAGCG AGTGTTACCT GTATGTCCTGCTGCCGATGC*C		IDT
P7_TRBC1_3UTR_f_i7_A1	CAAGCAGAAGACGGCATACGAGATCTGAGTCAGTAGCG AGTGTTACCT ACGGCTGAAATCTCCCTAACCCA*G		IDT
P7_TRBC2_3UTR_f_i7_A1	CAAGCAGAAGACGGCATACGAGATCTGAGTCAGTAGCG AGTGTTACCT GATTGAGCTCCCAACCCCCAA*G		IDT
P7_TRAC_3UTR_f3_i7_A2	CAAGCAGAAGACGGCATACGAGATCTGAGTCAGTAGCG GCCAACCCTG GTATGTCCTGCTGCCGATGC*C		IDT
P7_TRBC1_3UTR_f_i7_A2	CAAGCAGAAGACGGCATACGAGATCTGAGTCAGTAGCG GCCAACCCTG ACGGCTGAAATCTCCCTAACCCA*G		IDT
P7_TRBC2_3UTR_f_i7_A2	CAAGCAGAAGACGGCATACGAGATCTGAGTCAGTAGCG GCCAACCCTG GATTGAGCTCCCAACCCCCAA*G		IDT
P7_TRAC_3UTR_f3_i7_A3	CAAGCAGAAGACGGCATACGAGATCTGAGTCAGTAGCG TTAGACTGAT GTATGTCCTGCTGCCGATGC*C		IDT
P7_TRBC1_3UTR_f_i7_A3	CAAGCAGAAGACGGCATACGAGATCTGAGTCAGTAGCG TTAGACTGAT ACGGCTGAAATCTCCCTAACCCA*G		IDT
P7_TRBC2_3UTR_f_i7_A3	CAAGCAGAAGACGGCATACGAGATCTGAGTCAGTAGCG TTAGACTGAT GATTGAGCTCCCAACCCCCAA*G		IDT
P7_TRAC_3UTR_f3_i7_A4	CAAGCAGAAGACGGCATACGAGATCTGAGTCAGTAGCG TATCTTCATC GTATGTCCTGCTGCCGATGC*C		IDT
P7_TRBC1_3UTR_f_i7_A4	CAAGCAGAAGACGGCATACGAGATCTGAGTCAGTAGCG TATCTTCATC ACGGCTGAAATCTCCCTAACCCA*G		IDT
P7_TRBC2_3UTR_f_i7_A4	CAAGCAGAAGACGGCATACGAGATCTGAGTCAGTAGCG TATCTTCATC GATTGAGCTCCCAACCCCCAA*G		IDT
P7_TRAC_3UTR_f3_i7_A5	CAAGCAGAAGACGGCATACGAGATCTGAGTCAGTAGCG GAGCATCTAT GTATGTCCTGCTGCCGATGC*C		IDT
P7_TRBC1_3UTR_f_i7_A5	CAAGCAGAAGACGGCATACGAGATCTGAGTCAGTAGCG GAGCATCTAT ACGGCTGAAATCTCCCTAACCCA*G		IDT
P7_TRBC2_3UTR_f_i7_A5	CAAGCAGAAGACGGCATACGAGATCTGAGTCAGTAGCG GAGCATCTAT GATTGAGCTCCCAACCCCCAA*G		IDT
P7_TRAC_3UTR_f3_i7_A6	CAAGCAGAAGACGGCATACGAGATCTGAGTCAGTAGCG CCCTAACTTC GTATGTCCTGCTGCCGATGC*C		IDT
P7_TRBC1_3UTR_f_i7_A6	CAAGCAGAAGACGGCATACGAGATCTGAGTCAGTAGCG CCCTAACTTC ACGGCTGAAATCTCCCTAACCCA*G		IDT
P7_TRBC2_3UTR_f_i7_A6	CAAGCAGAAGACGGCATACGAGATCTGAGTCAGTAGCG CCCTAACTTC GATTGAGCTCCCAACCCCCAA*G		IDT
P7_TRAC_3UTR_f3_i7_A7	CAAGCAGAAGACGGCATACGAGATCTGAGTCAGTAGCG TACTACCTTT GTATGTCCTGCTGCCGATGC*C		IDT
P7_TRBC1_3UTR_f_i7_A7	CAAGCAGAAGACGGCATACGAGATCTGAGTCAGTAGCG TACTACCTTT ACGGCTGAAATCTCCCTAACCCA*G		IDT
P7_TRBC2_3UTR_f_i7_A7	CAAGCAGAAGACGGCATACGAGATCTGAGTCAGTAGCG TACTACCTTT GATTGAGCTCCCAACCCCCAA*G		IDT
Sequencing primers:		readout:
spTCR_Read1 (90)	GTGACTGGAGTTCAGACGTGTGCTCTTCCGATCT	VDJ sequence	IDT
spTCR_Read2 (28)	CATACTTGCTCCTACACGACGCTCTTCCGATCT	UMI and cell barcode	IDT
spTCR_Read3 (10)	AGATCGGAAGAGCACACGTCTGAACTCCAGTCAC	i7 Index	IDT
spTCR_Read4 (10)	CAAGCAGAAGACGGCATACGAGATCTGAGTCAGTAGCG	i5 Index	IDT

### Sheet: Table S3
		5'IPv2 CRC	3' circVDJ-seq CRC (15ng)	3' circVDJ-seq CRC (1ng, 1)	3' circVDJ-seq CRC (1ng, 2)	3' circVDJ-seq CRC (3ng, 1)	3' circVDJ-seq CRC (3ng, 2)	5'IPv2 PBMC	3'circVDJ-seq PBMC_1	3'circVDJ-seq PBMC_2	3'circVDJ-seq PBMC_3	MO circVDJ-seq PBMC_1	MO circVDJ-seq PBMC_2	MO circVDJ-seq PBMC_3	circVDJ-seq Visium LR-NB_1	circVDJ-seq Visium LR-NB_2	circVDJ-seq Visium HR-NB_1	circVDJ-seq Visium HR-NB_2	circVDJ-seq Visium lung_1	circVDJ-seq Visium lung_2	circVDJ-seq Visium lung_3	circVDJ-seq Visium LN 1 (control)	circVDJ-seq Visium LN 2 (acute)	circVDJ-seq Visium LN 3 (chronic)	circVDJ-seq Visium LN 4 (prolonged)
Cellranger	Number of read pairs	37089303	52645417	95884181	77467552	94648255	84376274	81446927	18,464,354	17,869,665	16,187,821	44,971,926	130,092,304	129,901,221	68,586,649	59,639,733	65,101,374	43,483,698	41,513,572	47,259,312	50,342,402	81078310	85412740	94962577	82625281
Cellranger	valid barcodes	0.818	0.798	0.863	0.863	0.863	0.864	0.9413	93.1%	92.9%	93.2%	84.0%	86.1%	86.3%	55.0%	58.8%	78.6%	76.8%	89.3%	89.1%	90.5%	0.887	0.857	0.872	0.868
Cellranger	reads mapped to any V(D)J gene	0.702	0.536	0.682	0.677	0.682	0.678	0.8947	83.6%	82.0%	84.4%	73.9%	72.6%	74.2%	78.1%	84.3%	82.0%	86.6%	77.5%	77.4%	76.2%	0.806	0.797	0.777	0.806
Cellranger	estimated number of cells/spots	1063	987	1008	1032	1038	1072	8862	2.117	2.117	2.431	386	404	408	0	0	1	0	1	1	1	27	2	15	5
Cellranger	mean read pairs per cell	34891	53339	95123	75065	91183	78709	9191	8.722	8.441	6.659	116.508	322.011	318.385	0	0	65,101,374	0	41,513,572	47,259,312	50,342,402	3002900	42706370	6330838	16525056
Cellranger	Number of cells with productive V-J spanning pair	942	565	600	609	612	629	7739	1.192	1.183	1.395	144	157	157	0	0	0	0	0	0	0	9	0	2	0
Cellranger	median TRA UMIs per cell	6	2	2	2	2	2	5	2	2	2	1	1	1			0		0	0	0	0	0	0	0
Cellranger	median TRB UMIs per cell	12	4	4	4	4	4	10	3	3	4	3	3	3			3		3	16	5	5	3.5	4	3
Cellranger	cells with productive TRA contig	0.906	0.67	0.683	0.687	0.681	0.695	0.8977	72.4%	72.5%	72.9%	49.2%	50.2%	49.3%			0.0%		0.0%	0.0%	0.0%	0.37	0	0.133	0
Cellranger	cells with productive TRB contig	0.98	0.903	0.913	0.903	0.908	0.892	0.9756	83.9%	83.4%	84.5%	88.1%	88.6%	89.2%			100.0%		100.0%	100.0%	100.0%	0.963	1	1	1
Dandelion	num_reads_used	18340889	21337333	43053182	36345580	42330696	39041969	51102873	10549322	10312735	8945082	18029850	53956388	53582437	914223	713096	3871142	3234055	4052026	5663130	5900034	19190768	11359508	20315492	9564147
Dandelion	num_UMIs	30469	7869	8962	8840	9188	9218	193821	15713	15659	17997	5561	4989	5035	390	351	544	387	164	188	146	2990	4239	4621	5075
Dandelion	median_TRA_UMIs	4	2	2	2	2	2	2	2	2	2	1	1	1	6.5	2.5	1	2	1	1	1	1	2	1	3
Dandelion	median_TRB_UMIs	6	3	3	3	3	3	3	3	3	3	1	1	1	2	3	1	1	1	1	1	2	3	2	4
Dandelion	reads_per_UMI	602	2712	4804	4111	4607	4235	264	671	659	497	3242	10815	10642	2344	2032	7116	8357	24707	30123	40411	6418	2680	4396	1885
Dandelion	ncells_productive	2153	1749	1885	1853	1916	1905	24672	3702	3644	3801	2173	2408	2398	78	82	176	147	95	97	102	844	552	795	544
Dandelion	ncells_TRA	1792	1055	1134	1138	1163	1181	14597	2466	2417	2550	915	1013	1018	10	10	16	14	5	6	7	163	92	113	100
Dandelion	ncells_TRB	2258	1458	1596	1543	1602	1583	19906	2791	2770	2938	1586	1774	1755	68	74	161	135	90	92	95	841	507	784	513
